# Sequence-based machine learning reveals 3D genome differences between bonobos and chimpanzees

**DOI:** 10.1101/2023.10.26.564272

**Authors:** Colin M. Brand, Shuzhen Kuang, Erin N. Gilbertson, Evonne McArthur, Katherine S. Pollard, Timothy H. Webster, John A. Capra

## Abstract

Phenotypic divergence between closely related species, including bonobos and chimpanzees (genus *Pan*), is largely driven by variation in gene regulation. The 3D structure of the genome mediates gene expression; however, genome folding differences in *Pan* are not well understood. Here, we apply machine learning to predict genome-wide 3D genome contact maps from DNA sequence for 56 bonobos and chimpanzees, encompassing all five extant lineages. We use a pairwise approach to estimate 3D divergence between individuals from the resulting contact maps in 4,420 1 Mb genomic windows. While most pairs were similar, *∼*17% were predicted to be substantially divergent in genome folding. The most dissimilar maps were largely driven by single individuals with rare variants that produce unique 3D genome folding in a region. We also identified 89 genomic windows where bonobo and chimpanzee contact maps substantially diverged, including several windows harboring genes associated with traits implicated in *Pan* phenotypic divergence. We used *in silico* mutagenesis to identify 51 3D-modifying variants in these bonobo-chimpanzee divergent windows, finding that 34 or 66.67% induce genome folding changes via CTCF binding motif disruption. Our results reveal 3D genome variation at the population-level and identify genomic regions where changes in 3D folding may contribute to phenotypic differences in our closest living relatives.
