## Supplementary File 1 for "Sequence-based machine learning reveals 3D genome differences between bonobos and chimpanzees"

### Sheet: Sheet1
Individual	Sex	Lineage	N Variants	Present in Analysis
Akwaya-Jean	M	pte	4721390	included
Alfred	M	ptt	6735270	included
Alice	F	ptv	2432045	included
Andromeda	F	pts	5678624	included
Annie	F	ptv	1485879	excluded
Athanga	M	pts	6179619	included
Banyo	F	pte	1647227	excluded
Basho	M	pte	3236882	excluded
Berta	F	ptv	2282809	included
Bihati	F	pts	5528781	included
Blanquita	F	ptt	6741899	included
Bono	M	ppn	9198721	included
Bosco	M	ptv	2254404	included
Brigitta	M	ptt	6695215	included
Bwamble	M	pts	6298210	included
Catherine	F	ppn	7864865	excluded
Chipita	F	ppn	7686465	excluded
Cindy_schwein	F	pts	6050911	included
Cindy_troglodytes	F	ptt	6765019	included
Cindy_verus	F	ptv	2584576	included
Clara	F	ptt	4838450	excluded
Cleo	F	pts	6487391	included
Clint	M	ptv	1712629	included
Coco_chimp	F	pts	6339946	included
Damian	M	pte	4688631	included
Desmond	M	ppn	9181795	included
Doris	F	ptt	6538957	included
Dzeeta	F	ppn	9166793	included
Frederike	F	pts	6397370	included
Gamin	M	ptt	6438012	included
Harriet	F	pts	3535680	excluded
Hermien	F	ppn	9129030	included
Hortense	F	ppn	9164493	included
Ikuru	F	pts	6331587	included
Jimmie	F	ptv	2491109	included
Julie_A959	F	ptt	5421819	included
Julie_LWC21	F	pte	5120552	included
Kidongo	F	pts	6318039	included
Koby	M	ptv	2189593	included
Kombote	F	ppn	9214395	included
Kopongo	F	pte	2506251	excluded
Kosana	F	ppn	9062410	included
Koto	M	pte	4853315	included
Kumbuka	F	ppn	9393495	included
Lara	F	ptt	6755994	included
LB502	F	ppn	3390018	excluded
Linda	F	ptv	2595072	included
Luky	F	ptt	6529571	included
Marlin	F	ptt	6679728	included
Maya	F	pts	6392413	included
Mgbadolite	M	pts	5984256	included
Mike	M	ptv	1137208	excluded
Mirinda	F	ptt	6826158	included
Nakuu	F	pts	6231439	included
Natalie	F	ppn	9136134	included
Negrita	F	ptt	6729593	included
Noemie	F	ptt	2643214	excluded
Padda	M	pts	2893423	excluded
Paquita	F	pte	3067694	excluded
Salonga	F	ppn	8468830	excluded
SeppToni	M	ptv	2599290	included
Taweh	F	pte	4955851	included
Tibe	F	ptt	6418180	included
Tobi	F	pte	3415734	excluded
Tongo	M	pts	6013764	included
Trixie	F	pts	6487473	included
Ula	F	ptt	6495851	included
Vaillant	M	ptt	6631342	included
Vincent	M	pts	5686700	included
Washu	M	pts	6376383	included
Yogui	M	ptt	6473267	included
