## Supplementary File 4 for "Sequence-based machine learning reveals 3D genome differences between bonobos and chimpanzees"

### Sheet: ppn_ptr_divergent_window_3d_mod
Chromosome	Position (1-based)	Reference Allele	Alternate Allele	Ancestral Allele	Alternate Allele Ancestral or Derived	Window (with 0-based start coordinate)	MSE	3D Divergence	Minimum Interspecific 3D Divergence in Window	Maximum Interspecific 3D Divergence in Window	Divergence Explained	CTCF	Reference Map Contacts Sum	Alternate Map Contacts Sum	Summed Contact Difference	Effect
chr1	126940560	C	G	C	derived	chr1_126353408	0.0111249	0.0366467	0.0293225	0.0630148	0.581557	1	-15.4297	-106.087	-90.6569	Decrease
chr1	153901388	A	T	A	derived	chr1_153616384	0.00518935	0.0171423	0.0165059	0.0322846	0.530974	1	-13.5016	-72.6964	-59.1948	Decrease
chr10	88057593	G	C	G	derived	chr10_87556096	0.0183216	0.0313641	0.0267671	0.0407172	0.770293	1	-37.2483	-100.21	-62.9621	Decrease
chr10	88057595	G	T	G	derived	chr10_87556096	0.0191186	0.0328931	0.0267671	0.0407172	0.807843	1	-37.2483	-101.695	-64.4465	Decrease
chr11	77997697	G	A	G	derived	chr11_77070336	0.00209335	0.0251985	0.0239938	0.0570387	0.441779	1	41.4173	-11.0547	-52.4719	Decrease
chr11	77997697	G	A	G	derived	chr11_77594624	0.00775825	0.0691158	0.0503567	0.122029	0.56639	1	-37.8282	-39.2216	-1.39344	Decrease
chr12	38458311	C	T	A	derived	chr12_37748736	0.00415136	0.039712	0.0290959	0.0628778	0.631574	1	-110.336	-99.9738	10.3624	Increase
chr12	44497512	G	C	c	ancestral	chr12_44040192	0.0024343	0.0928752	0.0541703	0.154493	0.60116	0	-0.84723	11.5972	12.4444	Increase
chr13	44760355	T	C	T	derived	chr13_44564480	0.000410914	0.0140991	0.0105381	0.0243289	0.579522	0	-55.3025	-50.5477	4.75484	Increase
chr13	47833112	A	G	G	ancestral	chr13_47185920	0.000660238	0.0507698	0.0481464	0.106706	0.475793	0	-49.1577	-43.6479	5.50986	Increase
chr13	71490849	T	C	T	derived	chr13_70778880	0.00957979	0.332405	0.122462	0.508271	0.653992	1	-10.7986	-2.20327	8.59531	Increase
chr14	32842231	C	T	C	derived	chr14_32505856	0.00316203	0.0131218	0.0113716	0.0365001	0.359501	1	-8.47648	-62.6409	-54.1644	Decrease
chr14	45793476	G	T	G	derived	chr14_45088768	0.01107	0.0308536	0.0200948	0.0376952	0.818503	1	82.8094	-7.57844	-90.3878	Decrease
chr14	45793476	G	T	G	derived	chr14_45613056	0.00792799	0.0335633	0.0196862	0.0345644	0.971036	1	-111.132	-50.8492	60.2829	Increase
chr15	9794509	A	C	C	ancestral	chr15_9437184	0.00938259	0.0218901	0.0181289	0.0349104	0.627035	1	-6.14088	-66.233	-60.0921	Decrease
chr15	44503082	A	C	C	ancestral	chr15_44040192	0.0341147	0.120128	0.0679392	0.149579	0.803109	1	-127.587	-10.2098	117.377	Increase
chr15	69913089	A	C	A	derived	chr15_69730304	0.00521019	0.0154532	0.0109915	0.0290374	0.532184	0	12.6359	82.1267	69.4907	Increase
chr18	20377029	A	C	A	derived	chr18_19922944	0.00232233	0.0136494	0.0104087	0.0304327	0.448512	0	-129.139	-83.2811	45.8579	Increase
chr19	26559939	A	T	A	derived	chr19_25690112	0.00602358	0.0398065	0.0293343	0.0866578	0.459353	1	34.857	-32.7479	-67.6049	Decrease
chr19	26559939	A	T	A	derived	chr19_26214400	0.00766129	0.0414289	0.031516	0.0864938	0.478981	1	-105.86	-115.443	-9.58245	Decrease
chr20	59953470	G	T	G	derived	chr20_59768832	0.00113965	0.0383229	0.03514	0.110236	0.347645	1	-13.8293	-11.5122	2.31712	Increase
chr21	20817762	C	T	C	derived	chr21_19922944	0.00527487	0.0182263	0.0112847	0.0245141	0.743504	1	20.8867	-56.8094	-77.6961	Decrease
chr21	20817762	C	T	C	derived	chr21_20447232	0.00693642	0.0160231	0.0127714	0.0281109	0.569997	1	-176.97	-204.145	-27.1756	Decrease
chr2A	83474765	T	G	T	derived	chr2A_83361792	0.00105897	0.0453421	0.0404135	0.187442	0.2419	0	NaN	NaN	NaN	NaN
chr2B	43614481	G	A	A	ancestral	chr2B_42991616	0.00260089	0.0139152	0.0102042	0.0208301	0.668035	1	-92.6645	-122.089	-29.4245	Decrease
chr2B	71177435	C	T	T	ancestral	chr2B_70254592	0.002047	0.0324767	0.0187327	0.0647623	0.501475	1	-65.7521	-41.5225	24.2296	Increase
chr2B	117445518	A	G	G	ancestral	chr2B_116916224	0.0138669	0.0395373	0.0351123	0.05543	0.713283	0	-177.493	-112.576	64.9172	Increase
chr3	7396908	A	C	A	derived	chr3_7340032	0.000286362	0.0144804	0.0101366	0.0353939	0.409122	0	NaN	NaN	NaN	NaN
chr3	60644412	T	C	T	derived	chr3_60293120	0.00119649	0.0487167	0.0355276	0.18492	0.263447	0	-25.2317	-25.6273	-0.395618	Decrease
chr3	86138123	C	T	C	derived	chr3_85458944	0.0157725	0.136631	0.047438	0.235186	0.580947	1	70.1945	52.6557	-17.5388	Decrease
chr3	90701083	C	T	C	derived	chr3_90177536	0.00269119	0.0130534	0.0117945	0.0201965	0.646321	1	-92.6859	-109.514	-16.828	Decrease
chr3	104795082	C	T	C	derived	chr3_103809024	0.00159358	0.0244905	0.0145283	0.0298527	0.82038	1	NaN	NaN	NaN	NaN
chr3	104795082	C	T	C	derived	chr3_104333312	0.0296631	0.191457	0.125485	0.163084	1.17398	1	3.52974	21.4323	17.9026	Increase
chr3	123307387	C	T	C	derived	chr3_122683392	0.00559058	0.0150216	0.0104372	0.0209238	0.717917	1	-58.1351	-102.994	-44.8585	Decrease
chr3	144994507	T	C	T	derived	chr3_144179200	0.00315086	0.0262228	0.0191468	0.0471574	0.55607	0	-100.374	-53.2517	47.1227	Increase
chr3	144994507	T	C	T	derived	chr3_144703488	0.00307024	0.0488085	0.0405593	0.112864	0.432456	0	-37.3398	-26.0633	11.2764	Increase
chr4	62682758	G	A	T	derived	chr4_61865984	0.00449313	0.0711428	0.0511453	0.103152	0.689692	1	6.81078	-16.8107	-23.6215	Decrease
chr4	62682758	G	A	T	derived	chr4_62390272	0.00537944	0.303866	0.25551	0.358441	0.847742	1	-25.1475	-68.3527	-43.2052	Decrease
chr4	63448623	C	G	C	derived	chr4_62914560	0.000894384	0.0785102	0.0686212	0.203689	0.385441	0	-16.3702	0.71869	17.0889	Increase
chr4	114115871	G	A	A	ancestral	chr4_113770496	0.000825851	0.0382605	0.0296192	0.123784	0.309091	0	-14.4921	-29.6487	-15.1565	Decrease
chr4	114115875	C	T	C	derived	chr4_113770496	0.000969398	0.0456591	0.0296192	0.123784	0.368861	0	-14.4921	-31.2549	-16.7628	Decrease
chr4	123384706	G	A	G	derived	chr4_122683392	0.00287711	0.0486154	0.0304406	0.0841178	0.577945	1	-23.9729	-58.922	-34.9491	Decrease
chr4	134343992	G	C	C	ancestral	chr4_133693440	0.00383725	0.243731	0.0309674	0.247613	0.984324	0	-21.8471	7.15887	29.006	Increase
chr5	17045915	C	G	C	derived	chr5_16252928	0.019318	0.0356778	0.0249171	0.0367055	0.972001	1	83.1627	-39.5193	-122.682	Decrease
chr5	35592012	G	A	C	derived	chr5_35127296	0.00186485	0.0104542	0.0104461	0.122298	0.0854816	1	-134.603	-165.807	-31.204	Decrease
chr6	64383766	G	A	G	derived	chr6_63438848	0.00233711	0.0517833	0.0357219	0.0970866	0.533372	1	-14.1149	-7.49153	6.62339	Increase
chr6	64383766	G	A	G	derived	chr6_63963136	0.00744537	0.139836	0.106935	0.189956	0.736149	1	11.253	-27.9942	-39.2472	Decrease
chr6	114825777	C	T	C	derived	chr6_114294784	0.00368678	0.0195448	0.0116279	0.0553556	0.353078	1	-111.896	-143.381	-31.4848	Decrease
chr6	145277458	A	G	g	ancestral	chr6_144703488	0.00226013	0.0190813	0.010106	0.0499927	0.381681	0	-78.778	-53.2812	25.4968	Increase
chr6	153405037	G	A	G	derived	chr6_153092096	0.000562103	0.0389808	0.0252097	0.077066	0.505811	1	-4.01049	-17.7062	-13.6957	Decrease
chr7	15417247	G	C	G	derived	chr7_14680064	0.0106897	0.0859098	0.0389117	0.113917	0.754143	1	-56.0662	-61.2512	-5.18498	Decrease
chr7	15417247	G	C	G	derived	chr7_15204352	0.00868389	0.071628	0.0421022	0.0968616	0.739488	1	90.0835	28.3663	-61.7173	Decrease
chr7	24602378	T	C	T	derived	chr7_24117248	0.00467106	0.0499603	0.0351265	0.129226	0.386612	0	-123.775	-98.639	25.1356	Increase
chr7	84603122	C	T	C	derived	chr7_83886080	0.00824201	0.0366971	0.0365914	0.0699733	0.524445	1	-54.336	-95.9768	-41.6407	Decrease
chr7	84603122	C	T	C	derived	chr7_84410368	0.00548291	0.118764	0.108963	0.247002	0.480823	1	45.3679	-16.4222	-61.7901	Decrease
chr8	35071668	G	C	G	derived	chr8_34603008	0.0027194	0.137032	0.096863	0.468151	0.292709	1	24.316	13.7681	-10.5479	Decrease
chr8	114578460	C	T	C	derived	chr8_113770496	0.00101162	0.0668329	0.0450497	0.15911	0.420041	0	-27.0152	-45.7629	-18.7477	Decrease
chr9	101030497	C	T	C	derived	chr9_100139008	0.00601391	0.0231623	0.0192182	0.0395569	0.585542	1	-184.512	-268.629	-84.1171	Decrease
chrX	15651612	C	T	c	derived	chrX_15204352	0.00600741	0.0691378	0.0580263	0.0936613	0.738168	1	-19.071	-72.6935	-53.6224	Decrease
chrX	32197593	C	A	C	derived	chrX_31457280	0.00460468	0.0564387	0.0266236	0.121001	0.466431	1	18.4499	-6.26052	-24.7104	Decrease
chrX	109222000	G	T	G	derived	chrX_108527616	0.00174961	0.083433	0.062559	0.378797	0.220258	1	-2.84108	-27.3477	-24.5066	Decrease
