## Supplementary File 5 for "Sequence-based machine learning reveals 3D genome differences between bonobos and chimpanzees"

### Sheet: ptr_subspecies_specific_3d_modi
Chromosome	Position (1-based)	Reference Allele	Alternate Allele	Window (with 0-based start coordinate)	MSE	3D Divergence	Lineage
chr10	76470135	T	C	chr10_76021760	0.000447931	0.00243153	ptv
chr14	27334853	A	C	chr14_26738688	1.7613e-05	0.00164311	pte
chr18	60956003	A	G	chr18_60293120	1.92785e-05	0.00120706	ptv
chr19	28725598	C	T	chr19_28311552	0.000251595	0.00163667	pte
chr2A	55039344	C	T	chr2A_54001664	0.000416996	0.00120429	ptv
chr2A	55039344	C	T	chr2A_54525952	0.0199764	0.0792078	ptv
chr3	155608581	G	A	chr3_155189248	0.000383844	0.00130265	pte
chr5	45286251	T	C	chr5_44564480	0.00549704	0.00633585	ptv
chr5	45286251	T	C	chr5_45088768	0.00319756	0.00920537	ptv
chr6	78105433	A	G	chr6_77594624	0.000537008	0.00716002	pte
chr8	44129911	T	C	chr8_43515904	0.00151443	0.00860809	pte
chr9	52984573	A	G	chr9_52428800	4.2224e-05	0.00108243	pte
